# Molecular determinants underlying functional divergence of TBP homologs

**DOI:** 10.1101/2025.10.03.680374

**Authors:** Jieying H. Cui 崔洁颖, Henry Young, Stephane Flibotte, Donglei Cai 蔡冬雷, Sheila S. Teves

## Abstract

The TATA-box binding protein (TBP) is a highly conserved basal transcription factor and a core component of the pre-initiation complex (PIC) for all three eukaryotic RNA polymerases (RNA Pols). Despite this conservation, TBP function diverges across species. In yeast, TBP is required for all three RNA Pols, whereas in mammals, it is essential only for RNA Pol III, but not RNA Pol I or II. To examine the evolutionary divergence of TBP homologs in different species, we determined the ability of murine TBP and its paralogs to complement endogenous TBP in *Saccharomyces cerevisiae*. Despite their highly conserved DNA-binding domains, murine TBP homologs were unable to fully rescue the lethality caused by TBP inactivation in yeast. This incomplete complementation correlates with a failure to fully support binding by RNA Pols II and III. Furthermore, we show that the divergent N-terminal domain (NTD) of TBP contributes to species-specific activity and modulates RNA Pol II binding changes in stress-induced response. Lastly, we demonstrate a negative correlation between the length of the intrinsically disordered NTD of TBP family proteins and the gene density in different species, suggesting that the NTD may have contributed to increasingly complex gene regulation during evolution.
