## Supplementary Table 1 for "Molecular determinants underlying functional divergence of TBP homologs"

### Sheet: protein length
protein name	protein length	OS name	IUPRED_SCORE_count
A0A3P7DVZ0	153	Wuchereria bancrofti	2
A0A0B1SXP1	171	Oesophagostomum dentatum	2
A0A0N4Y4P3	178	Nippostrongylus brasiliensis	3
Q07450	179	Onchocerca volvulus	0
A0A553P4E0	188	Tigriopus californicus	4
A0A091T2U2	196	Nestor notabilis	1
A0A226P171	197	Colinus virginianus	15
A0A091RMY0	197	Mesitornis unicolor	15
A0A087QLE6	198	Aptenodytes forsteri	16
A0A099YYZ1	198	Tinamus guttatus	15
J9EY19	198	Wuchereria bancrofti	15
A0A1Y1KDP7	201	Photinus pyralis	23
A0A290GPD1	207	Crocuta crocuta	28
A0A4D5SAB7	215	Ixodes scapularis	21
A0A0C2BYF7	227	Ancylostoma duodenale	20
A0A0R3QAF4	228	Brugia timori	23
A0A1E5RCD0	228	Hanseniaspora opuntiae	44
A0A1L0FEV2	229	Hanseniaspora guilliermondii	45
A0A1E5R784	229	Hanseniaspora uvarum	39
H2AQ81	230	Kazachstania africana (strain ATCC 22294 / BCRC 22015 / CBS 2517 / CECT 1963 / NBRC 1671 / NRRL Y-8276)	34
A0A1G4MKC4	230	Lachancea fermentati	29
A0A1G4IWT8	230	Lachancea sp. CBS 6924	32
C5E2T2	230	Lachancea thermotolerans (strain ATCC 56472 / CBS 6340 / NRRL Y-8284)	33
A0A1G4IP86	232	Lachancea dasiensis	19
A0A0W0DMR9	233	Candida glabrata	50
A0A0A8L8T4	233	Kluyveromyces dobzhanskii CBS 2104	46
A0A5P2UDG8	233	Kluyveromyces lactis	46
W0T8R3	233	Kluyveromyces marxianus (strain DMKU3-1042 / BCC 29191 / NBRC 104275)	46
A0A1L0DX09	235	[Candida] intermedia	14
A0A3P8BJ69	235	Heligmosomoides polygyrus	27
G8ZPJ8	235	Torulaspora delbrueckii (strain ATCC 10662 / CBS 1146 / NBRC 0425 / NCYC 2629 / NRRL Y-866)	45
A0A0H5CGN6	236	Cyberlindnera jadinii (strain ATCC 18201 / CBS 1600 / BCRC 20928 / JCM 3617 / NBRC 0987 / NRRL Y-1542)	32
A0A642V514	236	Trichomonascus ciferrii	36
A0A202GBC3	237	Clavispora lusitaniae	27
A0A8H7LBN0	237	Metschnikowia persimmonesis	35
A0A7H9AZH0	237	Zygotorulaspora mrakii	37
A0A2H1A1Q9	238	Candida auris	38
K0KF94	238	Wickerhamomyces ciferrii (strain ATCC 14091 / BCRC 22168 / CBS 111 / JCM 3599 / NBRC 0793 / NRRL Y-1031 F-60-10)	43
A0A212MC98	238	Zygosaccharomyces bailii	50
A0A1S7HGW7	238	Zygosaccharomyces parabailii	50
R9XK88	239	Ashbya aceri	40
Q74ZR4	239	Ashbya gossypii (strain ATCC 10895 / CBS 109.51 / FGSC 9923 / NRRL Y-1056)	38
I6NDZ7	239	Eremothecium cymbalariae (strain CBS 270.75 / DBVPG 7215 / KCTC 17166 / NRRL Y-17582)	41
A0A1B7TIQ6	239	Hanseniaspora valbyensis NRRL Y-1626	37
A0A7G3ZGQ3	239	Torulaspora globosa	41
A0A1Q3AJS7	239	Zygosaccharomyces rouxii	50
C5E0Q7	239	Zygosaccharomyces rouxii (strain ATCC 2623 / CBS 732 / NBRC 1130 / NCYC 568 / NRRL Y-229)	45
A5DLZ7	240	Meyerozyma guilliermondii (strain ATCC 6260 / CBS 566 / DSM 6381 / JCM 1539 / NBRC 10279 / NRRL Y-324)	35
J8PP98	240	Saccharomyces arboricola (strain H-6 / AS 2.3317 / CBS 10644)	47
A0A0L8VRF1	240	Saccharomyces boulardii (nom. inval.)	47
P13393	240	Saccharomyces cerevisiae (strain ATCC 204508 / S288c)	47
A0A0L8RLS5	240	Saccharomyces eubayanus	45
J8THR4	240	Saccharomyces kudriavzevii (strain ATCC MYA-4449 / AS 2.2408 / CBS 8840 / NBRC 1802 / NCYC 2889)	47
A0A8B8UQL6	240	Saccharomyces paradoxus	47
A0A6C1E723	240	Saccharomyces pastorianus	45
A0A1E3QRX5	241	Babjeviella inositovora NRRL Y-12698	48
G8YL80	241	Pichia sorbitophila (strain ATCC MYA-4447 / BCRC 22081 / CBS 7064 / NBRC 10061 / NRRL Y-12695)	24
A0A421JVV1	242	Spathaspora sp. JA1	43
I2GZR9	242	Tetrapisispora blattae (strain ATCC 34711 / CBS 6284 / DSM 70876 / NBRC 10599 / NRRL Y-10934 / UCD 77-7)	48
B5RUR3	243	Debaryomyces hansenii (strain ATCC 36239 / CBS 767 / BCRC 21394 / JCM 1990 / NBRC 0083 / IGC 2968)	44
A0A1E5RV87	243	Hanseniaspora osmophila	42
A0A1A8JE52	244	Nothobranchius kuhntae	62
A0A7L4HL99	244	Scopus umbretta	65
G8BN15	244	Tetrapisispora phaffii (strain ATCC 24235 / CBS 4417 / NBRC 1672 / NRRL Y-8282 / UCD 70-5)	55
A0A1A8D1C9	245	Nothobranchius kadleci	61
A0A1E4U0G6	245	Pachysolen tannophilus NRRL Y-2460	50
W6MXL7	246	Kuraishia capsulata CBS 1993	39
W1Q9M5	246	Ogataea parapolymorpha (strain ATCC 26012 / BCRC 20466 / JCM 22074 / NRRL Y-7560 / DL-1)	18
G3AGD1	246	Spathaspora passalidarum (strain NRRL Y-27907 / 11-Y1)	53
A0A4U5P6Y7	246	Steinernema carpocapsae	15
A0A642UWA8	247	Diutina rugosa	53
A3GFP3	247	Scheffersomyces stipitis (strain ATCC 58785 / CBS 6054 / NBRC 10063 / NRRL Y-11545)	58
A0A1E4SPA0	247	Suhomyces tanzawaensis NRRL Y-17324	51
A5DUM6	248	Lodderomyces elongisporus (strain ATCC 11503 / CBS 2605 / JCM 1781 / NBRC 1676 / NRRL YB-4239)	38
A0A811L923	249	Bursaphelenchus okinawaensis	20
A0A1A8HJB5	250	Nothobranchius korthausae	70
H8WYU0	251	Candida orthopsilosis (strain 90-125)	21
A7TGZ0	251	Vanderwaltozyma polyspora (strain ATCC 22028 / DSM 70294 / BCRC 21397 / CBS 2163 / NBRC 10782 / NRRL Y-8283 / UCD 57-17)	56
G0V654	252	Naumovozyma castellii (strain ATCC 76901 / BCRC 22586 / CBS 4309 / NBRC 1992 / NRRL Y-12630)	70
A0A1E4RHX6	253	Hyphopichia burtonii NRRL Y-1933	73
J7S907	255	Kazachstania naganishii (strain ATCC MYA-139 / BCRC 22969 / CBS 8797 / KCTC 17520 / NBRC 10181 / NCYC 3082 / Yp74L-3)	68
A0A6M2D092	255	Rhipicephalus microplus	66
A0A1I7RS06	256	Bursaphelenchus xylophilus	33
A0A8B0H958	257	Lasiopodomys brandtii	78
A0A7E4W5Q4	257	Panagrellus redivivus	26
A0A131ZAT2	257	Rhipicephalus appendiculatus	36
A0A8H2VHQ5	258	Kazachstania barnettii	78
G8BEB4	259	Candida parapsilosis (strain CDC 317 / ATCC MYA-4646)	57
A0A1X7R7U9	260	Kazachstania saulgeensis	82
A0A8D1DPU2	260	Sus scrofa	50
A0A0V1ITU8	260	Trichinella pseudospiralis	66
E5SPU1	260	Trichinella spiralis	66
A0A0V1HFE3	260	Trichinella zimbabwensis	66
A0A5S6QHU6	261	Trichuris muris	41
A0A085NCU7	261	Trichuris suis	51
A0A077ZIU7	261	Trichuris trichiura	50
A0A8H7ZDW9	262	Candida metapsilosis	59
A0A3P4M237	262	Gulo gulo	83
A0A023GH00	263	Amblyomma triste	86
A0A5E8BRS1	263	Saprochaete ingens	78
G0WBN5	264	Naumovozyma dairenensis (strain ATCC 10597 / BCRC 20456 / CBS 421 / NBRC 0211 / NRRL Y-12639)	86
A0A0V1EMM7	264	Trichinella pseudospiralis	66
N6UQE0	266	Dendroctonus ponderosae	75
A0A224XUA5	267	Panstrongylus lignarius	87
A0A376B8J2	268	Saccharomycodes ludwigii	85
A0A6V7U7J5	269	Meloidogyne enterolobii	2
A0A346S727	270	Mythimna separata	71
A0A0D6LP23	275	Ancylostoma ceylanicum	2
O17488	275	Artemia franciscana	95
A0A7L3NRL0	276	Oreotrochilus melanogaster	95
A0A2J7R903	277	Cryptotermes secundus	29
A0A8C9WG48	277	Scleropages formosus	98
A0A3P8S939	281	Amphiprion percula	82
A0A2A2LK71	281	Diploscapter pachys	29
A0A7K5BJD2	284	Motacilla alba	103
A0A7K9FG90	284	Stercorarius parasiticus	105
A0A7L0XKR8	284	Tyrannus savana	105
A0A7K5LJH7	284	Vireo altiloquus	105
A0A7K4SWF3	285	Burhinus bistriatus	106
A0A7L0NF86	285	Formicarius rufipectus	106
A0A8C7L7J7	285	Oncorhynchus kisutch	106
A0A8C7U4M1	285	Oncorhynchus mykiss	105
A0A8C8GLV3	285	Oncorhynchus tshawytscha	106
A0A7K9Q064	285	Pachycephala philippinensis	106
A0A673YC17	285	Salmo trutta	105
R0JUH0	286	Anas platyrhynchos	107
A0A7L0P3F0	286	Mesembrinibis cayennensis	107
A0A7K9BVB4	286	Psilopogon haemacephalus	107
A0A674D1K4	286	Salmo trutta	107
A0A8C4A934	287	Denticeps clupeoides	106
W5NEJ8	287	Lepisosteus oculatus	105
A0A8C7SR80	287	Oncorhynchus mykiss	108
Q32MN6	288	Homo sapiens	108
A0A2J8IL88	288	Pan troglodytes	108
A0A833YFY5	288	Phyllostomus discolor	109
A0A2J8SA17	288	Pongo abelii	108
A0A8C8ZIT4	288	Prolemur simus	106
A0A672STM3	288	Sinocyclocheilus grahami	107
A0A673FF21	288	Sinocyclocheilus rhinocerous	109
A0A3B3ZAR1	289	Periophthalmus magnuspinnatus	50
A0A368HB54	291	Ancylostoma caninum	35
A0A8B9QUQ8	292	Anas platyrhynchos	113
A0A5J6DQ88	292	Helopeltis theivora	119
A0A7R9I934	292	Timema bartmani	116
A0A8D8LLC4	293	Cacopsylla melanoneura	117
A0A226NDK2	293	Callipepla squamata	114
A0A8C9TEX8	293	Scleropages formosus	115
A0A8D0XXY8	293	Sus scrofa	114
A0A0Q3LVF8	294	Amazona aestiva	116
A0A1B6IES1	294	Homalodisca liturata	119
A0A4W3GFB2	295	Callorhinchus milii	90
A0A1B6F5H1	295	Cuerna arida	119
A0A8C5M9X3	295	Leptobrachium leishanense	116
A0A2D1QW06	296	Adelphocoris suturalis	123
A0A650D3R9	296	Apolygus lucorum	122
A0A0A9Y1B1	296	Lygus hesperus	123
A0A0K8S6M9	296	Lygus hesperus	123
I3KK68	296	Oreochromis niloticus	117
Q5I004	296	Xenopus laevis	116
A0A7T7DKH9	297	Aphis glycines	116
A0A4W5RX24	297	Hucho hucho	117
A0A8C5MB21	297	Leptobrachium leishanense	83
A0A7R9QHL0	297	Oppiella nova	121
A0A2S2PBH2	297	Schizaphis graminum	113
P27633	297	Xenopus laevis	108
Q28GG8	297	Xenopus tropicalis	118
B7ZUB8	297	Xenopus tropicalis	118
J9JN27	298	Acyrthosiphon pisum	121
A0A3G4R987	298	Lipaphis erysimi	121
A0A6P7XH94	298	Microcaecilia unicolor	119
A0A8C8CCY4	298	Oncorhynchus tshawytscha	118
E0VZG8	298	Pediculus humanus subsp. corporis	110
A0A6I8SGD9	298	Xenopus tropicalis	118
A0A4W5RN42	299	Hucho hucho	119
A0A060W904	299	Oncorhynchus mykiss	119
C0HA61	299	Salmo salar	120
A0A673YC07	299	Salmo trutta	119
A0A8C4RQI2	300	Erpetoichthys calabaricus	110
A0A6J1WEC2	300	Galleria mellonella	112
A0A5N3WLY1	300	Muntiacus muntjak	121
A0A8C7TT64	300	Oncorhynchus mykiss	120
A0A8C8C8F0	300	Oncorhynchus tshawytscha	119
A0A669DT63	300	Oreochromis niloticus	117
A0A069DSD7	300	Panstrongylus megistus	120
R4FQ61	300	Rhodnius prolixus	120
A0A7N4PX42	300	Sarcophilus harrisii	121
A0A6I9KLX7	301	Chrysochloris asiatica	122
A0A226ENQ3	301	Folsomia candida	87
A0A2H6N496	301	Micrurus lemniscatus carvalhoi	120
A0A8C7DW28	301	Naja naja	120
A0A6J1U9X6	301	Notechis scutatus	120
A0A8C7U124	301	Oncorhynchus mykiss	120
A0A3B3X556	301	Poecilia mexicana	124
A0A3P9NZC2	301	Poecilia reticulata	122
A0A674D0Y8	301	Salmo trutta	122
A0A8D0E9F0	301	Salvator merianae	122
A0A0V0GCU1	301	Triatoma dimidiata	121
A0A023F9G2	301	Triatoma infestans	115
A0A3Q0RC42	302	Amphilophus citrinellus	123
A0A6A7FXR3	302	Hirondellea gigas	77
A0A5N3VYD2	302	Muntiacus reevesi	124
A0A3Q2CSS3	303	Cyprinodon variegatus	121
A0A667ZY36	303	Myripristis murdjan	98
A0A673YBV9	303	Salmo trutta	122
A0A0D6M6X4	304	Ancylostoma ceylanicum	32
E2BLK6	304	Harpegnathos saltator	124
A0A7J8GTQ6	304	Molossus molossus	125
A0A3B5LVT8	304	Xiphophorus couchianus	125
M4AKH3	304	Xiphophorus maculatus	125
F4WWH0	305	Acromyrmex echinatior	127
A0A7L2ENX6	305	Anthoscopus minutus	67
E2AA44	305	Camponotus floridanus	127
A0A7J7EGZ6	305	Diceros bicornis minor	127
A0A6J1RZQ9	305	Frankliniella occidentalis	129
A0A668AR58	305	Myripristis murdjan	126
A0A851P9C6	305	Penelope pileata	107
A0A833YGP6	305	Phyllostomus discolor	128
A0A821RZ98	305	Pieris macdunnoughi	122
A0A7K4X4K1	305	Regulus satrapa	108
A0A6J1PFM8	305	Temnothorax curvispinosus	126
A0A158NKN4	306	Atta cephalotes	129
A0A212EU04	306	Danaus plexippus plexippus	113
A0A026WTY6	306	Ooceraea biroi	127
A0A836E2T4	306	Pseudoatta argentina	128
E9IBP8	306	Solenopsis invicta	128
A0A6J2JTA8	307	Bombyx mandarina	106
O45211	307	Bombyx mori	106
A0A3Q2X0W4	307	Haplochromis burtoni	130
A0A2A4JVA4	307	Heliothis virescens	124
A0A3P9BY75	307	Maylandia zebra	130
A0A668U1E8	307	Oreochromis aureus	128
A0A669F7U6	307	Oreochromis niloticus	128
A0A7J7RD89	307	Pipistrellus kuhlii	128
A0A132AA92	307	Sarcoptes scabiei	123
P53361	307	Spodoptera frugiperda	118
A0A2H1VE61	307	Spodoptera frugiperda	118
A0A7R9D6X1	307	Timema cristinae	116
A0A7R9E7T5	307	Timema monikensis	116
A0A7E5VXG6	307	Trichoplusia ni	121
D2HRT3	308	Ailuropoda melanoleuca	129
A0A3Q2QIV5	308	Fundulus heteroclitus	129
F7CFV3	308	Monodelphis domestica	129
F6U214	308	Ornithorhynchus anatinus	129
A0A1E1VXH2	308	Pectinophora gossypiella	125
A0A6P5J048	308	Phascolarctos cinereus	129
A0A6I9WDI0	308	Pogonomyrmex barbatus	130
A0A2J8SA31	308	Pongo abelii	129
G3WT83	308	Sarcophilus harrisii	129
A0A8D1SBU0	308	Sus scrofa	129
A0A016W8I9	309	Ancylostoma ceylanicum	22
A0A482W5G0	309	Asbolus verrucosus	116
A0A0B5KXM8	309	Bicyclus anynana	132
A0A261A1N3	309	Caenorhabditis remanei	92
A0A340WEI7	309	Lipotes vexillifer	132
A0A7R8VE17	309	Timema douglasi	124
A0A194R872	310	Papilio machaon	114
A0A1B0DB59	310	Phlebotomus papatasi	134
A0A834NTW0	310	Vespula germanica	132
A0A834PEH3	310	Vespula pensylvanica	133
A0A834KWU4	310	Vespula vulgaris	132
A0A1W4X1I1	311	Agrilus planipennis	125
A0A5E4PV72	311	Leptidea sinapis	127
A0A1L8DHH8	311	Nyssomyia neivai	135
L8HST9	312	Bos mutus	133
A0A0C4URQ1	312	Colaphellus bowringi	116
A0A5P1MU22	312	Frieseomelitta varia	136
A0A6G1B6H6	313	Crocuta crocuta	134
A0A0L7R7A5	313	Habropoda laboriosa	131
A0A2J8IL81	313	Pan troglodytes	136
A0A7L1XXJ4	313	Thinocorus orbignyianus	105
A0A0N4WHS7	314	Haemonchus placei	7
G3SXE3	314	Loxodonta africana	135
A0A6J2YV17	314	Sitophilus oryzae	127
A0A3Q1JBR5	315	Anabas testudineus	136
A0A3L7I6V8	315	Cricetulus griseus	136
G3HNU0	315	Cricetulus griseus	136
A0A6G5Q7H6	315	Diaphanosoma celebensis	138
A0A154PDU4	315	Dufourea novaeangliae	133
A0A8C5K5K2	315	Jaculus jaculus	137
G9KSN1	315	Mustela putorius furo	137
W5P509	315	Ovis aries	136
A0A087Y9X7	315	Poecilia formosa	95
A0A834M7W4	315	Rhynchophorus ferrugineus	125
A0A6J2YSN5	315	Sitophilus oryzae	129
A0A8D1CGS9	315	Sus scrofa	136
A0A344MNS0	315	Syncerus caffer	136
A0A6B0S4V8	316	Bos mutus	137
A0A8B9YR70	316	Bos mutus grunniens	137
A0A336LUB6	316	Culicoides sonorensis	140
A0A6P7FA26	316	Diabrotica virgifera virgifera	125
B4DPC1	316	Homo sapiens	137
A0A2K6BI32	316	Macaca nemestrina	137
A0A8C6D6E6	316	Moschus moschiferus	137
P29037	316	Mus musculus	137
L5MDZ4	316	Myotis davidii	137
A0A6P3FF94	316	Octodon degus	137
A0A7J8KHZ5	316	Rousettus aegyptiacus	137
A0A4X2LNK6	316	Vombatus ursinus	139
A0A3Q0RM14	317	Amphilophus citrinellus	52
A0A384AFG2	317	Balaenoptera acutorostrata scammoni	138
A0A8B6YNR1	317	Camelus ferus	138
A0A8C3WAL0	317	Catagonus wagneri	138
A0A7I4YYG7	317	Haemonchus contortus	21
A0A341BD94	317	Neophocaena asiaeorientalis asiaeorientalis	138
A0A1A6GGS0	317	Neotoma lepida	138
A0A8C8TLH2	317	Peromyscus maniculatus bairdii	138
A0A6J0AVA7	317	Vicugna pacos	138
A0A7N6BXY3	318	Anabas testudineus	13
A0A6P3HW61	318	Bison bison bison	139
A0A4W2EP80	318	Bos indicus x Bos taurus	139
A0A3Q7NLV5	318	Callorhinus ursinus	139
A0A5N4DWB6	318	Camelus dromedarius	139
A0A1U7U0A2	318	Carlito syrichta	139
J3JVZ2	318	Dendroctonus ponderosae	138
A0A1S3GT66	318	Dipodomys ordii	139
P53360	318	Mesocricetus auratus	139
A0A7J8GTK6	318	Molossus molossus	139
A0A6P5NRK1	318	Mus caroli	139
A0A8C6IAJ4	318	Mus spicilegus	139
G1PQC9	318	Myotis lucifugus	139
A0A2U3ZU18	318	Odobenus rosmarus divergens	139
A0A6J0XBE6	318	Odocoileus virginianus texanus	139
Q66HB1	318	Rattus norvegicus	139
A0A4U5M6U3	318	Steinernema carpocapsae	106
A0A6P8Z1E5	318	Thrips palmi	143
A0A6J2DTH3	318	Zalophus californianus	139
A0A8B8YZ06	319	Balaenoptera musculus	140
Q2HJ52	319	Bos taurus	140
A0A653BSB9	319	Callosobruchus maculatus	131
A0A452DVV8	319	Capra hircus	142
A0A2K5N137	319	Cercocebus atys	142
A0A8C2VEY8	319	Chinchilla lanigera	140
A0A2Y9MJD8	319	Delphinapterus leucas	140
A0A2I2YCI2	319	Gorilla gorilla gorilla	142
A0A2K5XKB2	319	Mandrillus leucophaeus	142
A0A2I3HI05	319	Nomascus leucogenys	142
A0A2R9AGK8	319	Pan paniscus	142
A0A6J3PRE8	319	Tursiops truncatus	140
A0A2K5F030	320	Aotus nancymaae	141
A0A8B7SS03	320	Hipposideros armiger	136
A0A834UVC5	320	Marmota monax	141
A0A8C7A7C0	320	Neovison vison	141
A0A8D2BCT0	320	Sciurus vulgaris	143
A0A2Y9D6R2	320	Trichechus manatus latirostris	143
A0A7M7TFK3	321	Apis mellifera	142
A0A286Y1K6	321	Cavia porcellus	142
A0A0U1VMQ6	321	Felis catus	142
A0A091DLE9	321	Fukomys damarensis	142
A0A8C5Z5F4	321	Marmota marmota marmota	142
A0A7J7RD33	321	Pipistrellus kuhlii	142
A0A2K6UIR6	321	Saimiri boliviensis boliviensis	142
A0A8D2GH21	321	Theropithecus gelada	136
A0A0X7YCV0	322	Lynx pardinus	143
A0A7J7WYE6	322	Myotis myotis	143
A0A8C8ZNQ2	322	Prolemur simus	142
A0A1I8CHD8	324	Rhabditophanes sp. KR3021	117
A0A6P9DCZ9	325	Pantherophis guttatus	131
A0A0N5BWJ1	326	Strongyloides papillosus	82
A0A0K0DVH8	326	Strongyloides stercoralis	86
A0A090LBJ3	327	Strongyloides ratti	69
A0A0N4ZUS4	330	Parastrongyloides trichosuri	85
A0A1I7TWW6	331	Caenorhabditis tropicalis	110
A0A7R8UGE5	332	Hermetia illucens	156
A0A0R3PUD5	334	Angiostrongylus costaricensis	126
A0A2G5UJM9	335	Caenorhabditis nigoni	112
G0MG02	337	Caenorhabditis brenneri	124
A8X861	337	Caenorhabditis briggsae	114
A0A2G5UKM0	337	Caenorhabditis nigoni	114
K7H702	338	Caenorhabditis japonica	126
E3N6Q2	338	Caenorhabditis remanei	119
A0A7E4WDM2	339	Panagrellus redivivus	130
P32085	340	Caenorhabditis elegans	118
A0A6V7UX72	340	Meloidogyne enterolobii	126
A0A1I8E8L9	344	Wuchereria bancrofti	118
A0A4E9F3E8	347	Brugia malayi	95
K7H701	347	Caenorhabditis japonica	135
A0A2A2L1K8	347	Diploscapter pachys	119
A0A6G0V0E8	349	Halicephalobus sp. NKZ332	120
A0A6V7TYP0	350	Meloidogyne enterolobii	127
A0A158QZH1	350	Nippostrongylus brasiliensis	159
A0A7I4YAR1	351	Haemonchus contortus	154
A0A016VMY9	352	Ancylostoma ceylanicum	150
A0A016VM51	354	Ancylostoma ceylanicum	152
A0A183H7L5	355	Onchocerca flexuosa	167
A0A0R3S0Z8	359	Elaeophora elaphi	112
A0A498S6R4	364	Acanthocheilonema viteae	111
A0A1P6C5Y1	365	Brugia malayi	94
A0A3P6SDN2	368	Litomosoides sigmodontis	114
A0A0N4T0H5	369	Brugia pahangi	124
A0A1I7VM66	369	Loa loa	146
A0A182E8B2	369	Onchocerca ochengi	152
A0A044V6L5	369	Onchocerca volvulus	152
A0A0N5CK88	369	Thelazia callipaeda	152
A0A0N4V7F3	376	Enterobius vermicularis	182
A0A0N4U7S4	378	Dracunculus medinensis	150
A0A183V7G9	380	Toxocara canis	174
A0A0G2YLH1	382	Anisakis simplex	155
A0A3P7I098	383	Strongylus vulgaris	146
F1LAK2	384	Ascaris suum	166
A0A811KIL7	389	Bursaphelenchus okinawaensis	186
A0A1I7SU80	390	Bursaphelenchus xylophilus	157
A0A238C1R2	394	Onchocerca flexuosa	186
