## Supplementary Table 2 for "Molecular determinants underlying functional divergence of TBP homologs"

### Sheet: total_gene_density
taxon	assembly_length	genome_Mb	total_genes_number	density	protein name	protein length	OS name	IUPRED_SCORE_count
Acanthocheilonema viteae	81082259	81.0823	10197	125.761	A0A498S6R4	364	Acanthocheilonema viteae	111
Acromyrmex echinatior	295944863	295.945	12253	41.403	F4WWH0	305	Acromyrmex echinatior	127
Acyrthosiphon pisum	533632392	533.632	20307	38.0543	J9JN27	298	Acyrthosiphon pisum	121
Agrilus planipennis	353056831	353.057	15336	43.4378	A0A1W4X1I1	311	Agrilus planipennis	125
Ailuropoda melanoleuca	2440260518	2440.26	31335	12.8408	D2HRT3	308	Ailuropoda melanoleuca	129
Anabas testudineus	555641398	555.641	26944	48.4917	A0A3Q1JBR5	315	Anabas testudineus	136
Anabas testudineus	555641398	555.641	26944	48.4917	A0A7N6BXY3	318	Anabas testudineus	13
Anas platyrhynchos	1261969826	1261.97	26024	20.6217	R0JUH0	286	Anas platyrhynchos	107
Anas platyrhynchos	1261969826	1261.97	26024	20.6217	A0A8B9QUQ8	292	Anas platyrhynchos	113
Ancylostoma ceylanicum	313092710	313.093	36687	117.176	A0A0D6LP23	275	Ancylostoma ceylanicum	2
Ancylostoma ceylanicum	313092710	313.093	36687	117.176	A0A0D6M6X4	304	Ancylostoma ceylanicum	32
Ancylostoma ceylanicum	313092710	313.093	36687	117.176	A0A016W8I9	309	Ancylostoma ceylanicum	22
Ancylostoma ceylanicum	313092710	313.093	36687	117.176	A0A016VMY9	352	Ancylostoma ceylanicum	150
Ancylostoma ceylanicum	313092710	313.093	36687	117.176	A0A016VM51	354	Ancylostoma ceylanicum	152
Ancylostoma duodenale	332875813	332.876	27847	83.6558	A0A0C2BYF7	227	Ancylostoma duodenale	20
Angiostrongylus costaricensis	262782696	262.783	13417	51.0574	A0A0R3PUD5	334	Angiostrongylus costaricensis	126
Anisakis simplex	126869778	126.87	20971	165.295	A0A0G2YLH1	382	Anisakis simplex	155
Anthoscopus minutus	978848727	978.849	15222	15.5509	A0A7L2ENX6	305	Anthoscopus minutus	67
Aotus nancymaae	3097886253	3097.89	37568	12.127	A0A2K5F030	320	Aotus nancymaae	141
Apis mellifera	225234541	225.235	12398	55.0448	A0A7M7TFK3	321	Apis mellifera	142
Apolygus lucorum	1023618409	1023.62	20353	19.8834	A0A650D3R9	296	Apolygus lucorum	122
Aptenodytes forsteri	1254347440	1254.35	15419	12.2924	A0A087QLE6	198	Aptenodytes forsteri	16
Artemia franciscana	1270721945	1270.72	19453	15.3086	O17488	275	Artemia franciscana	95
Atta cephalotes	317671980	317.672	11011	34.6615	A0A158NKN4	306	Atta cephalotes	129
Babjeviella inositovora NRRL Y-12698	15221050	15.221	6795	446.421	A0A1E3QRX5	241	Babjeviella inositovora NRRL Y-12698	48
Balaenoptera musculus	2374852541	2374.85	27194	11.4508	A0A8B8YZ06	319	Balaenoptera musculus	140
Bicyclus anynana	457159770	457.16	15144	33.1263	A0A0B5KXM8	309	Bicyclus anynana	132
Bison bison bison	2828015366	2828.02	26038	9.20716	A0A6P3HW61	318	Bison bison bison	139
Bombyx mandarina	398573003	398.573	14419	36.1766	A0A6J2JTA8	307	Bombyx mandarina	106
Bombyx mori	461688958	461.689	18210	39.4421	O45211	307	Bombyx mori	106
Bos indicus x Bos taurus	2680953056	2680.95	32783	12.2281	A0A4W2EP80	318	Bos indicus x Bos taurus	139
Bos mutus	2626900860	2626.9	30156	11.4797	L8HST9	312	Bos mutus	133
Bos mutus	2626900860	2626.9	30156	11.4797	A0A6B0S4V8	316	Bos mutus	137
Bos taurus	2770669782	2770.67	37063	13.3769	Q2HJ52	319	Bos taurus	140
Brugia malayi	87155713	87.1557	11688	134.105	A0A4E9F3E8	347	Brugia malayi	95
Brugia malayi	87155713	87.1557	11688	134.105	A0A1P6C5Y1	365	Brugia malayi	94
Brugia pahangi	96379268	96.3793	11689	121.281	A0A0N4T0H5	369	Brugia pahangi	124
Brugia timori	64930714	64.9307	16203	249.543	A0A0R3QAF4	228	Brugia timori	23
Burhinus bistriatus	1208588303	1208.59	15874	13.1343	A0A7K4SWF3	285	Burhinus bistriatus	106
Bursaphelenchus okinawaensis	69956301	69.9563	14593	208.602	A0A811L923	249	Bursaphelenchus okinawaensis	20
Bursaphelenchus okinawaensis	69956301	69.9563	14593	208.602	A0A811KIL7	389	Bursaphelenchus okinawaensis	186
Bursaphelenchus xylophilus	78274012	78.274	15884	202.928	A0A1I7RS06	256	Bursaphelenchus xylophilus	33
Bursaphelenchus xylophilus	78274012	78.274	15884	202.928	A0A1I7SU80	390	Bursaphelenchus xylophilus	157
Caenorhabditis brenneri	126475246	126.475	25612	202.506	G0MG02	337	Caenorhabditis brenneri	124
Caenorhabditis briggsae	108384165	108.384	22727	209.689	A8X861	337	Caenorhabditis briggsae	114
Caenorhabditis elegans	100272607	100.273	46926	467.984	P32085	340	Caenorhabditis elegans	118
Caenorhabditis remanei	130466896	130.467	26296	201.553	A0A261A1N3	309	Caenorhabditis remanei	92
Caenorhabditis remanei	130466896	130.467	26296	201.553	E3N6Q2	338	Caenorhabditis remanei	119
Callipepla squamata	1045281893	1045.28	17131	16.3889	A0A226NDK2	293	Callipepla squamata	114
Callorhinchus milii	991519186	991.519	21550	21.7343	A0A4W3GFB2	295	Callorhinchus milii	90
Callorhinus ursinus	2443852073	2443.85	34312	14.0401	A0A3Q7NLV5	318	Callorhinus ursinus	139
Camelus dromedarius	2306603094	2306.6	30879	13.3872	A0A5N4DWB6	318	Camelus dromedarius	139
Camelus ferus	2087077296	2087.08	33358	15.9831	A0A8B6YNR1	317	Camelus ferus	138
Camponotus floridanus	284009182	284.009	14020	49.3646	E2AA44	305	Camponotus floridanus	127
Candida auris	12249773	12.2498	5494	448.498	A0A2H1A1Q9	238	Candida auris	38
Candida glabrata	12726212	12.7262	5508	432.807	A0A0W0DMR9	233	Candida glabrata	50
Candida metapsilosis	13093275	13.0933	5743	438.622	A0A8H7ZDW9	262	Candida metapsilosis	59
Candida orthopsilosis	12659401	12.6594	5782	456.736	H8WYU0	251	Candida orthopsilosis (strain 90-125)	21
Candida parapsilosis	12998393	12.9984	5950	457.749	G8BEB4	259	Candida parapsilosis (strain CDC 317 / ATCC MYA-4646)	57
Capra hircus	2922600443	2922.6	28911	9.89222	A0A452DVV8	319	Capra hircus	142
Carlito syrichta	3453847770	3453.85	28305	8.19521	A0A1U7U0A2	318	Carlito syrichta	139
Cavia porcellus	3145520116	3145.52	37416	11.895	A0A286Y1K6	321	Cavia porcellus	142
Cercocebus atys	2848246356	2848.25	30556	10.728	A0A2K5N137	319	Cercocebus atys	142
Chinchilla lanigera	2390852391	2390.85	30122	12.5989	A0A8C2VEY8	319	Chinchilla lanigera	140
Chrysochloris asiatica	4210093806	4210.09	32610	7.74567	A0A6I9KLX7	301	Chrysochloris asiatica	122
Clavispora lusitaniae	12128633	12.1286	5702	470.127	A0A202GBC3	237	Clavispora lusitaniae	27
Cricetulus griseus	2366634374	2366.63	32251	13.6274	A0A3L7I6V8	315	Cricetulus griseus	136
Cricetulus griseus	2366634374	2366.63	32251	13.6274	G3HNU0	315	Cricetulus griseus	136
Crocuta crocuta	2348360376	2348.36	19698	8.38798	A0A290GPD1	207	Crocuta crocuta	28
Crocuta crocuta	2348360376	2348.36	19698	8.38798	A0A6G1B6H6	313	Crocuta crocuta	134
Cryptotermes secundus	1018932804	1018.93	15413	15.1266	A0A2J7R903	277	Cryptotermes secundus	29
Cyberlindnera jadinii	13018415	13.0184	6184	475.019	A0A0H5CGN6	236	Cyberlindnera jadinii (strain ATCC 18201 / CBS 1600 / BCRC 20928 / JCM 3617 / NBRC 0987 / NRRL Y-1542)	32
Cyprinodon variegatus	1035167975	1035.17	24678	23.8396	A0A3Q2CSS3	303	Cyprinodon variegatus	121
Debaryomyces hansenii	12152486	12.1525	6520	536.516	B5RUR3	243	Debaryomyces hansenii (strain ATCC 36239 / CBS 767 / BCRC 21394 / JCM 1990 / NBRC 0083 / IGC 2968)	44
Delphinapterus leucas	2362758273	2362.76	27561	11.6648	A0A2Y9MJD8	319	Delphinapterus leucas	140
Dendroctonus ponderosae	223597517	223.598	15054	67.3263	N6UQE0	266	Dendroctonus ponderosae	75
Dendroctonus ponderosae	223597517	223.598	15054	67.3263	J3JVZ2	318	Dendroctonus ponderosae	138
Denticeps clupeoides	567401054	567.401	40127	70.7207	A0A8C4A934	287	Denticeps clupeoides	106
Diabrotica virgifera virgifera	2533404242	2533.4	24968	9.85551	A0A6P7FA26	316	Diabrotica virgifera virgifera	125
Diceros bicornis minor	3005519209	3005.52	30368	10.1041	A0A7J7EGZ6	305	Diceros bicornis minor	127
Diploscapter pachys	157719873	157.72	27341	173.352	A0A2A2LK71	281	Diploscapter pachys	29
Diploscapter pachys	157719873	157.72	27341	173.352	A0A2A2L1K8	347	Diploscapter pachys	119
Dipodomys ordii	2236368823	2236.37	23237	10.3905	A0A1S3GT66	318	Dipodomys ordii	139
Diutina rugosa	13445959	13.446	5819	432.769	A0A642UWA8	247	Diutina rugosa	53
Dracunculus medinensis	103750625	103.751	10969	105.725	A0A0N4U7S4	378	Dracunculus medinensis	150
Dufourea novaeangliae	279505983	279.506	10043	35.9313	A0A154PDU4	315	Dufourea novaeangliae	133
Enterobius vermicularis	150050672	150.051	12895	85.9376	A0A0N4V7F3	376	Enterobius vermicularis	182
Eremothecium cymbalariae	9669424	9.66942	4851	501.684	I6NDZ7	239	Eremothecium cymbalariae (strain CBS 270.75 / DBVPG 7215 / KCTC 17166 / NRRL Y-17582)	41
Erpetoichthys calabaricus	3613534470	3613.53	27285	7.55078	A0A8C4RQI2	300	Erpetoichthys calabaricus	110
Felis catus	2425730029	2425.73	39307	16.2042	A0A0U1VMQ6	321	Felis catus	142
Folsomia candida	221702752	221.703	27231	122.827	A0A226ENQ3	301	Folsomia candida	87
Formicarius rufipectus	1044275471	1044.28	15393	14.7404	A0A7L0NF86	285	Formicarius rufipectus	106
Frankliniella occidentalis	405722110	405.722	17997	44.3579	A0A6J1RZQ9	305	Frankliniella occidentalis	129
Frieseomelitta varia	275421029	275.421	12429	45.1273	A0A5P1MU22	312	Frieseomelitta varia	136
Fukomys damarensis	2334358650	2334.36	33132	14.1932	A0A091DLE9	321	Fukomys damarensis	142
Fundulus heteroclitus	1203489213	1203.49	34686	28.8212	A0A3Q2QIV5	308	Fundulus heteroclitus	129
Galleria mellonella	471899840	471.9	15138	32.0788	A0A6J1WEC2	300	Galleria mellonella	112
Gorilla gorilla gorilla	3545834224	3545.83	41169	11.6105	A0A2I2YCI2	319	Gorilla gorilla gorilla	142
Gulo gulo	2388197593	2388.2	9758	4.08593	A0A3P4M237	262	Gulo gulo	83
Habropoda laboriosa	296954667	296.955	10352	34.8605	A0A0L7R7A5	313	Habropoda laboriosa	131
Haemonchus placei	259125910	259.126	21928	84.623	A0A0N4WHS7	314	Haemonchus placei	7
Hanseniaspora guilliermondii	9147467	9.14747	4258	465.484	A0A1L0FEV2	229	Hanseniaspora guilliermondii	45
Hanseniaspora opuntiae	8964115	8.96411	4281	477.571	A0A1E5RCD0	228	Hanseniaspora opuntiae	44
Hanseniaspora osmophila	11458415	11.4584	4783	417.422	A0A1E5RV87	243	Hanseniaspora osmophila	42
Hanseniaspora uvarum	9034224	9.03422	4114	455.379	A0A1E5R784	229	Hanseniaspora uvarum	39
Hanseniaspora valbyensis NRRL Y-1626	11464036	11.464	4869	424.72	A0A1B7TIQ6	239	Hanseniaspora valbyensis NRRL Y-1626	37
Haplochromis burtoni	854572272	854.572	28690	33.5724	A0A3Q2X0W4	307	Haplochromis burtoni	130
Harpegnathos saltator	334161684	334.162	14328	42.8774	E2BLK6	304	Harpegnathos saltator	124
Hermetia illucens	1004932590	1004.93	15712	15.6349	A0A7R8UGE5	332	Hermetia illucens	156
Hipposideros armiger	2236309530	2236.31	25814	11.5431	A0A8B7SS03	320	Hipposideros armiger	136
Homo sapiens	3099441038	3099.44	59792	19.2912	Q32MN6	288	Homo sapiens	108
Homo sapiens	3099441038	3099.44	59792	19.2912	B4DPC1	316	Homo sapiens	137
Hyphopichia burtonii NRRL Y-1933	12403110	12.4031	6166	497.133	A0A1E4RHX6	253	Hyphopichia burtonii NRRL Y-1933	73
Ixodes scapularis	2226883318	2226.88	38656	17.3588	A0A4D5SAB7	215	Ixodes scapularis	21
Jaculus jaculus	2863848715	2863.85	35105	12.258	A0A8C5K5K2	315	Jaculus jaculus	137
Kazachstania africana	11130140	11.1301	5646	507.271	H2AQ81	230	Kazachstania africana (strain ATCC 22294 / BCRC 22015 / CBS 2517 / CECT 1963 / NBRC 1671 / NRRL Y-8276)	34
Kazachstania barnettii	12616033	12.616	5473	433.813	A0A8H2VHQ5	258	Kazachstania barnettii	78
Kazachstania naganishii	10845821	10.8458	5486	505.817	J7S907	255	Kazachstania naganishii (strain ATCC MYA-139 / BCRC 22969 / CBS 8797 / KCTC 17520 / NBRC 10181 / NCYC 3082 / Yp74L-3)	68
Kazachstania saulgeensis	12935755	12.9358	5869	453.704	A0A1X7R7U9	260	Kazachstania saulgeensis	82
Kluyveromyces lactis	10689156	10.6892	5335	499.104	A0A5P2UDG8	233	Kluyveromyces lactis	46
Kluyveromyces marxianus	10920159	10.9202	5151	471.696	W0T8R3	233	Kluyveromyces marxianus (strain DMKU3-1042 / BCC 29191 / NBRC 104275)	46
Kuraishia capsulata CBS 1993	11371246	11.3712	5988	526.591	W6MXL7	246	Kuraishia capsulata CBS 1993	39
Lachancea dasiensis	10701617	10.7016	5388	503.475	A0A1G4IP86	232	Lachancea dasiensis	19
Lachancea fermentati	10264457	10.2645	5586	544.208	A0A1G4MKC4	230	Lachancea fermentati	29
Lachancea thermotolerans	10392862	10.3929	5384	518.048	C5E2T2	230	Lachancea thermotolerans (strain ATCC 56472 / CBS 6340 / NRRL Y-8284)	33
Lepisosteus oculatus	1200589847	1200.59	49180	40.9632	W5NEJ8	287	Lepisosteus oculatus	105
Leptidea sinapis	685583065	685.583	15767	22.9979	A0A5E4PV72	311	Leptidea sinapis	127
Lipotes vexillifer	2419479385	2419.48	22245	9.19413	A0A340WEI7	309	Lipotes vexillifer	132
Loa loa	91365832	91.3658	15040	164.613	A0A1I7VM66	369	Loa loa	146
Lodderomyces elongisporus	16086460	16.0865	5731	356.262	A5DUM6	248	Lodderomyces elongisporus (strain ATCC 11503 / CBS 2605 / JCM 1781 / NBRC 1676 / NRRL YB-4239)	38
Loxodonta africana	3540876381	3540.88	32081	9.06019	G3SXE3	314	Loxodonta africana	135
Lynx pardinus	2413208909	2413.21	4736081	1962.57	A0A0X7YCV0	322	Lynx pardinus	143
Macaca nemestrina	3116288670	3116.29	42216	13.5469	A0A2K6BI32	316	Macaca nemestrina	137
Mandrillus leucophaeus	3061992840	3061.99	27850	9.09538	A0A2K5XKB2	319	Mandrillus leucophaeus	142
Marmota marmota marmota	2506852125	2506.85	345990	138.018	A0A8C5Z5F4	321	Marmota marmota marmota	142
Marmota monax	2638774606	2638.77	34878	13.2175	A0A834UVC5	320	Marmota monax	141
Maylandia zebra	957468680	957.469	32471	33.9134	A0A3P9BY75	307	Maylandia zebra	130
Meloidogyne enterolobii	285400598	285.401	49870	174.737	A0A6V7U7J5	269	Meloidogyne enterolobii	2
Meloidogyne enterolobii	285400598	285.401	49870	174.737	A0A6V7UX72	340	Meloidogyne enterolobii	126
Meloidogyne enterolobii	285400598	285.401	49870	174.737	A0A6V7TYP0	350	Meloidogyne enterolobii	127
Mesembrinibis cayennensis	1196180878	1196.18	15762	13.1769	A0A7L0P3F0	286	Mesembrinibis cayennensis	107
Mesitornis unicolor	1087290853	1087.29	15893	14.6171	A0A091RMY0	197	Mesitornis unicolor	15
Mesocricetus auratus	2457062007	2457.06	36133	14.7058	P53360	318	Mesocricetus auratus	139
Meyerozyma guilliermondii	10609954	10.61	6062	571.35	A5DLZ7	240	Meyerozyma guilliermondii (strain ATCC 6260 / CBS 566 / DSM 6381 / JCM 1539 / NBRC 10279 / NRRL Y-324)	35
Microcaecilia unicolor	4685923413	4685.92	26246	5.60103	A0A6P7XH94	298	Microcaecilia unicolor	119
Molossus molossus	2315568481	2315.57	28911	12.4855	A0A7J8GTQ6	304	Molossus molossus	125
Molossus molossus	2315568481	2315.57	28911	12.4855	A0A7J8GTK6	318	Molossus molossus	139
Monodelphis domestica	3586166573	3586.17	32665	9.10861	F7CFV3	308	Monodelphis domestica	129
Motacilla alba	1072653902	1072.65	18047	16.8246	A0A7K5BJD2	284	Motacilla alba	103
Muntiacus muntjak	2573529099	2573.53	25737	10.0007	A0A5N3WLY1	300	Muntiacus muntjak	121
Muntiacus reevesi	2656168540	2656.17	33112	12.4661	A0A5N3VYD2	302	Muntiacus reevesi	124
Mus caroli	2552816249	2552.82	32457	12.7142	A0A6P5NRK1	318	Mus caroli	139
Mus musculus	2728206152	2728.21	50763	18.6067	P29037	316	Mus musculus	137
Mustela putorius furo	2577090966	2577.09	32152	12.4761	G9KSN1	315	Mustela putorius furo	137
Myotis davidii	2059799708	2059.8	26547	12.8881	L5MDZ4	316	Myotis davidii	137
Myotis lucifugus	2034575300	2034.58	31342	15.4047	G1PQC9	318	Myotis lucifugus	139
Myotis myotis	2002780556	2002.78	30786	15.3716	A0A7J7WYE6	322	Myotis myotis	143
Myripristis murdjan	835254674	835.255	26966	32.2848	A0A667ZY36	303	Myripristis murdjan	98
Myripristis murdjan	835254674	835.255	26966	32.2848	A0A668AR58	305	Myripristis murdjan	126
Naja naja	1768535092	1768.54	23071	13.0453	A0A8C7DW28	301	Naja naja	120
Naumovozyma castellii	11219539	11.2195	5867	522.927	G0V654	252	Naumovozyma castellii (strain ATCC 76901 / BCRC 22586 / CBS 4309 / NBRC 1992 / NRRL Y-12630)	70
Naumovozyma dairenensis	13527580	13.5276	5814	429.789	G0WBN5	264	Naumovozyma dairenensis (strain ATCC 10597 / BCRC 20456 / CBS 421 / NBRC 0211 / NRRL Y-12639)	86
Neophocaena asiaeorientalis asiaeorientalis	2284609912	2284.61	25760	11.2754	A0A341BD94	317	Neophocaena asiaeorientalis asiaeorientalis	138
Neotoma lepida	2353855022	2353.86	24320	10.332	A0A1A6GGS0	317	Neotoma lepida	138
Neovison vison	2681198719	2681.2	30220	11.2711	A0A8C7A7C0	320	Neovison vison	141
Nestor notabilis	1053559886	1053.56	14954	14.1938	A0A091T2U2	196	Nestor notabilis	1
Nippostrongylus brasiliensis	257391350	257.391	16461	63.9532	A0A0N4Y4P3	178	Nippostrongylus brasiliensis	3
Nippostrongylus brasiliensis	257391350	257.391	16461	63.9532	A0A158QZH1	350	Nippostrongylus brasiliensis	159
Nomascus leucogenys	2843966406	2843.97	33914	11.9249	A0A2I3HI05	319	Nomascus leucogenys	142
Notechis scutatus	1665525958	1665.53	23178	13.9163	A0A6J1U9X6	301	Notechis scutatus	120
Octodon degus	2995872505	2995.87	39965	13.34	A0A6P3FF94	316	Octodon degus	137
Odobenus rosmarus divergens	2400133628	2400.13	24996	10.4144	A0A2U3ZU18	318	Odobenus rosmarus divergens	139
Oesophagostomum dentatum	443017110	443.017	25666	57.9346	A0A0B1SXP1	171	Oesophagostomum dentatum	2
Ogataea parapolymorpha	8874589	8.87459	5408	609.38	W1Q9M5	246	Ogataea parapolymorpha (strain ATCC 26012 / BCRC 20466 / JCM 22074 / NRRL Y-7560 / DL-1)	18
Onchocerca flexuosa	67740367	67.7404	8235	121.567	A0A183H7L5	355	Onchocerca flexuosa	167
Onchocerca flexuosa	67740367	67.7404	8235	121.567	A0A238C1R2	394	Onchocerca flexuosa	186
Oncorhynchus kisutch	2375894934	2375.89	63489	26.7221	A0A8C7L7J7	285	Oncorhynchus kisutch	106
Oncorhynchus mykiss	2341671972	2341.67	72772	31.0769	A0A8C7U4M1	285	Oncorhynchus mykiss	105
Oncorhynchus mykiss	2341671972	2341.67	72772	31.0769	A0A8C7SR80	287	Oncorhynchus mykiss	108
Oncorhynchus mykiss	2341671972	2341.67	72772	31.0769	A0A060W904	299	Oncorhynchus mykiss	119
Oncorhynchus mykiss	2341671972	2341.67	72772	31.0769	A0A8C7TT64	300	Oncorhynchus mykiss	120
Oncorhynchus mykiss	2341671972	2341.67	72772	31.0769	A0A8C7U124	301	Oncorhynchus mykiss	120
Oncorhynchus tshawytscha	2294842546	2294.84	49936	21.7601	A0A8C8GLV3	285	Oncorhynchus tshawytscha	106
Oncorhynchus tshawytscha	2294842546	2294.84	49936	21.7601	A0A8C8CCY4	298	Oncorhynchus tshawytscha	118
Oncorhynchus tshawytscha	2294842546	2294.84	49936	21.7601	A0A8C8C8F0	300	Oncorhynchus tshawytscha	119
Ooceraea biroi	223876465	223.876	14128	63.1062	A0A026WTY6	306	Ooceraea biroi	127
Oppiella nova	196724551	196.725	23761	120.783	A0A7R9QHL0	297	Oppiella nova	121
Oreochromis aureus	1005558595	1005.56	36085	35.8855	A0A668U1E8	307	Oreochromis aureus	128
Oreochromis niloticus	1005664923	1005.66	42644	42.4038	I3KK68	296	Oreochromis niloticus	117
Oreochromis niloticus	1005664923	1005.66	42644	42.4038	A0A669DT63	300	Oreochromis niloticus	117
Oreochromis niloticus	1005664923	1005.66	42644	42.4038	A0A669F7U6	307	Oreochromis niloticus	128
Oreotrochilus melanogaster	1107792040	1107.79	13547	12.2288	A0A7L3NRL0	276	Oreotrochilus melanogaster	95
Ornithorhynchus anatinus	1859264908	1859.26	30497	16.4027	F6U214	308	Ornithorhynchus anatinus	129
Ovis aries	2654047367	2654.05	35057	13.2089	W5P509	315	Ovis aries	136
Pachycephala philippinensis	1041722788	1041.72	15252	14.6411	A0A7K9Q064	285	Pachycephala philippinensis	106
Pachysolen tannophilus NRRL Y-2460	12596242	12.5962	5797	460.217	A0A1E4U0G6	245	Pachysolen tannophilus NRRL Y-2460	50
Pan paniscus	3244888708	3244.89	38533	11.875	A0A2R9AGK8	319	Pan paniscus	142
Pan troglodytes	3177739762	3177.74	41789	13.1505	A0A2J8IL88	288	Pan troglodytes	108
Pan troglodytes	3177739762	3177.74	41789	13.1505	A0A2J8IL81	313	Pan troglodytes	136
Pantherophis guttatus	1708105946	1708.11	26250	15.3679	A0A6P9DCZ9	325	Pantherophis guttatus	131
Papilio machaon	252114018	252.114	14718	58.3783	A0A194R872	310	Papilio machaon	114
Pectinophora gossypiella	476494545	476.495	16460	34.5439	A0A1E1VXH2	308	Pectinophora gossypiella	125
Penelope pileata	1027970763	1027.97	15603	15.1784	A0A851P9C6	305	Penelope pileata	107
Periophthalmus magnuspinnatus	752605561	752.606	24362	32.3702	A0A3B3ZAR1	289	Periophthalmus magnuspinnatus	50
Peromyscus maniculatus bairdii	2512423440	2512.42	36461	14.5123	A0A8C8TLH2	317	Peromyscus maniculatus bairdii	138
Phascolarctos cinereus	3192565135	3192.57	32146	10.069	A0A6P5J048	308	Phascolarctos cinereus	129
Phlebotomus papatasi	351607531	351.608	12663	36.0146	A0A1B0DB59	310	Phlebotomus papatasi	134
Photinus pyralis	471511253	471.511	24488	51.9351	A0A1Y1KDP7	201	Photinus pyralis	23
Phyllostomus discolor	2108832841	2108.83	31980	15.1648	A0A833YFY5	288	Phyllostomus discolor	109
Phyllostomus discolor	2108832841	2108.83	31980	15.1648	A0A833YGP6	305	Phyllostomus discolor	128
Pieris macdunnoughi	316549294	316.549	16617	52.4942	A0A821RZ98	305	Pieris macdunnoughi	122
Pipistrellus kuhlii	1775688541	1775.69	29173	16.4291	A0A7J7RD89	307	Pipistrellus kuhlii	128
Pipistrellus kuhlii	1775688541	1775.69	29173	16.4291	A0A7J7RD33	321	Pipistrellus kuhlii	142
Poecilia mexicana	801711499	801.711	31218	38.9392	A0A3B3X556	301	Poecilia mexicana	124
Poecilia reticulata	731605743	731.606	26512	36.2381	A0A3P9NZC2	301	Poecilia reticulata	122
Pogonomyrmex barbatus	235645958	235.646	12761	54.1533	A0A6I9WDI0	308	Pogonomyrmex barbatus	130
Pongo abelii	3259853530	3259.85	41736	12.803	A0A2J8SA17	288	Pongo abelii	108
Pongo abelii	3259853530	3259.85	41736	12.803	A0A2J8SA31	308	Pongo abelii	129
Pseudoatta argentina	280199293	280.199	13185	47.0558	A0A836E2T4	306	Pseudoatta argentina	128
Psilopogon haemacephalus	1204560348	1204.56	15382	12.7698	A0A7K9BVB4	286	Psilopogon haemacephalus	107
Rattus norvegicus	2849581192	2849.58	47357	16.6189	Q66HB1	318	Rattus norvegicus	139
Regulus satrapa	1011445235	1011.45	14668	14.502	A0A7K4X4K1	305	Regulus satrapa	108
Rhipicephalus appendiculatus	2366026835	2366.03	52408	22.1502	A0A131ZAT2	257	Rhipicephalus appendiculatus	36
Rhipicephalus microplus	2529915399	2529.92	75107	29.6876	A0A6M2D092	255	Rhipicephalus microplus	66
Rhodnius prolixus	588460904	588.461	16448	27.9509	R4FQ61	300	Rhodnius prolixus	120
Rousettus aegyptiacus	1893602072	1893.6	36769	19.4175	A0A7J8KHZ5	316	Rousettus aegyptiacus	137
Saccharomyces cerevisiae	12071326	12.0713	6477	536.561	P13393	240	Saccharomyces cerevisiae (strain ATCC 204508 / S288c)	47
Saccharomyces cerevisiae	12071326	12.0713	6477	536.561	N1P3M9	240	Saccharomyces cerevisiae (strain CEN.PK113-7D)	47
Saccharomyces eubayanus	11670174	11.6702	5687	487.311	A0A0L8RLS5	240	Saccharomyces eubayanus	45
Saccharomyces kudriavzevii	11913776	11.9138	5880	493.546	J8THR4	240	Saccharomyces kudriavzevii (strain ATCC MYA-4449 / AS 2.2408 / CBS 8840 / NBRC 1802 / NCYC 2889)	47
Saccharomyces paradoxus	12021328	12.0213	5840	485.803	A0A8B8UQL6	240	Saccharomyces paradoxus	47
Saccharomyces pastorianus	22966002	22.966	11312	492.554	A0A6C1E723	240	Saccharomyces pastorianus	45
Saccharomycodes ludwigii	12500424	12.5004	5335	426.786	A0A376B8J2	268	Saccharomycodes ludwigii	85
Saimiri boliviensis boliviensis	2650925067	2650.93	33199	12.5236	A0A2K6UIR6	321	Saimiri boliviensis boliviensis	142
Salmo salar	2756584103	2756.58	65341	23.7036	C0HA61	299	Salmo salar	120
Salmo trutta	2371863509	2371.86	61581	25.9631	A0A673YC17	285	Salmo trutta	105
Salmo trutta	2371863509	2371.86	61581	25.9631	A0A674D1K4	286	Salmo trutta	107
Salmo trutta	2371863509	2371.86	61581	25.9631	A0A673YC07	299	Salmo trutta	119
Salmo trutta	2371863509	2371.86	61581	25.9631	A0A674D0Y8	301	Salmo trutta	122
Salmo trutta	2371863509	2371.86	61581	25.9631	A0A673YBV9	303	Salmo trutta	122
Saprochaete ingens	21189208	21.1892	6475	305.58	A0A5E8BRS1	263	Saprochaete ingens	78
Sarcophilus harrisii	3086657325	3086.66	26869	8.70489	A0A7N4PX42	300	Sarcophilus harrisii	121
Sarcophilus harrisii	3086657325	3086.66	26869	8.70489	G3WT83	308	Sarcophilus harrisii	129
Sarcoptes scabiei	57283228	57.2832	9318	162.665	A0A132AA92	307	Sarcoptes scabiei	123
Scheffersomyces stipitis	15441179	15.4412	5819	376.849	A3GFP3	247	Scheffersomyces stipitis (strain ATCC 58785 / CBS 6054 / NBRC 10063 / NRRL Y-11545)	58
Scleropages formosus	784546363	784.546	27406	34.9323	A0A8C9WG48	277	Scleropages formosus	98
Scleropages formosus	784546363	784.546	27406	34.9323	A0A8C9TEX8	293	Scleropages formosus	115
Scopus umbretta	1091975655	1091.98	13524	12.3849	A0A7L4HL99	244	Scopus umbretta	65
Sinocyclocheilus grahami	1750271176	1750.27	55224	31.5517	A0A672STM3	288	Sinocyclocheilus grahami	107
Sinocyclocheilus rhinocerous	1655769822	1655.77	53875	32.5377	A0A673FF21	288	Sinocyclocheilus rhinocerous	109
Sitophilus oryzae	770550206	770.55	17957	23.3041	A0A6J2YV17	314	Sitophilus oryzae	127
Sitophilus oryzae	770550206	770.55	17957	23.3041	A0A6J2YSN5	315	Sitophilus oryzae	129
Solenopsis invicta	378101515	378.102	16996	44.9509	E9IBP8	306	Solenopsis invicta	128
Spathaspora passalidarum	13182099	13.1821	5978	453.494	G3AGD1	246	Spathaspora passalidarum (strain NRRL Y-27907 / 11-Y1)	53
Spodoptera frugiperda	383907753	383.908	16908	44.0418	P53361	307	Spodoptera frugiperda	118
Spodoptera frugiperda	383907753	383.908	16908	44.0418	A0A2H1VE61	307	Spodoptera frugiperda	118
Steinernema carpocapsae	84512609	84.5126	30825	364.738	A0A4U5P6Y7	246	Steinernema carpocapsae	15
Steinernema carpocapsae	84512609	84.5126	30825	364.738	A0A4U5M6U3	318	Steinernema carpocapsae	106
Stercorarius parasiticus	1159854254	1159.85	15710	13.5448	A0A7K9FG90	284	Stercorarius parasiticus	105
Strongyloides ratti	43150242	43.1502	12446	288.434	A0A090LBJ3	327	Strongyloides ratti	69
Suhomyces tanzawaensis NRRL Y-17324	13136204	13.1362	6143	467.639	A0A1E4SPA0	247	Suhomyces tanzawaensis NRRL Y-17324	51
Sus scrofa	2501895775	2501.9	30371	12.1392	A0A8D1DPU2	260	Sus scrofa	50
Sus scrofa	2501895775	2501.9	30371	12.1392	A0A8D0XXY8	293	Sus scrofa	114
Sus scrofa	2501895775	2501.9	30371	12.1392	A0A8D1SBU0	308	Sus scrofa	129
Sus scrofa	2501895775	2501.9	30371	12.1392	A0A8D1CGS9	315	Sus scrofa	136
Temnothorax curvispinosus	303539295	303.539	17453	57.4983	A0A6J1PFM8	305	Temnothorax curvispinosus	126
Tetrapisispora blattae	14048593	14.0486	5725	407.514	I2GZR9	242	Tetrapisispora blattae (strain ATCC 34711 / CBS 6284 / DSM 70876 / NBRC 10599 / NRRL Y-10934 / UCD 77-7)	48
Tetrapisispora phaffii	12115070	12.1151	5462	450.843	G8BN15	244	Tetrapisispora phaffii (strain ATCC 24235 / CBS 4417 / NBRC 1672 / NRRL Y-8282 / UCD 70-5)	55
Theropithecus gelada	2889614139	2889.61	32585	11.2766	A0A8D2GH21	321	Theropithecus gelada	136
Thinocorus orbignyianus	1092410525	1092.41	15558	14.2419	A0A7L1XXJ4	313	Thinocorus orbignyianus	105
Thrips palmi	237830083	237.83	15695	65.9925	A0A6P8Z1E5	318	Thrips palmi	143
Tigriopus californicus	191142546	191.143	16893	88.3791	A0A553P4E0	188	Tigriopus californicus	4
Tinamus guttatus	1047056493	1047.06	16984	16.2207	A0A099YYZ1	198	Tinamus guttatus	15
Torulaspora delbrueckii	9220678	9.22068	5174	561.13	G8ZPJ8	235	Torulaspora delbrueckii (strain ATCC 10662 / CBS 1146 / NBRC 0425 / NCYC 2629 / NRRL Y-866)	45
Torulaspora globosa	9281121	9.28112	5129	552.627	A0A7G3ZGQ3	239	Torulaspora globosa	41
Toxocara canis	317115901	317.116	18596	58.641	A0A183V7G9	380	Toxocara canis	174
Trichechus manatus latirostris	3103791524	3103.79	25210	8.12232	A0A2Y9D6R2	320	Trichechus manatus latirostris	143
Trichinella pseudospiralis	56636606	56.6366	9495	167.648	A0A0V1ITU8	260	Trichinella pseudospiralis	66
Trichinella pseudospiralis	56636606	56.6366	9495	167.648	A0A0V1EMM7	264	Trichinella pseudospiralis	66
Trichinella spiralis	63525422	63.5254	16549	260.51	E5SPU1	260	Trichinella spiralis	66
Trichinella zimbabwensis	50795114	50.7951	14764	290.658	A0A0V1HFE3	260	Trichinella zimbabwensis	66
Trichoplusia ni	368211209	368.211	17445	47.3777	A0A7E5VXG6	307	Trichoplusia ni	121
Trichuris suis	63839715	63.8397	10164	159.211	A0A085NCU7	261	Trichuris suis	51
Tursiops truncatus	2378505825	2378.51	30702	12.9081	A0A6J3PRE8	319	Tursiops truncatus	140
Tyrannus savana	1055499921	1055.5	15454	14.6414	A0A7L0XKR8	284	Tyrannus savana	105
Vanderwaltozyma polyspora	14674591	14.6746	5764	392.788	A7TGZ0	251	Vanderwaltozyma polyspora (strain ATCC 22028 / DSM 70294 / BCRC 21397 / CBS 2163 / NBRC 10782 / NRRL Y-8283 / UCD 57-17)	56
Vespula pensylvanica	179370016	179.37	11390	63.5	A0A834PEH3	310	Vespula pensylvanica	133
Vespula vulgaris	188185082	188.185	11788	62.6405	A0A834KWU4	310	Vespula vulgaris	132
Vicugna pacos	2572244716	2572.24	41050	15.9588	A0A6J0AVA7	317	Vicugna pacos	138
Vireo altiloquus	1064977253	1064.98	16110	15.1271	A0A7K5LJH7	284	Vireo altiloquus	105
Vombatus ursinus	3486580222	3486.58	31833	9.13015	A0A4X2LNK6	316	Vombatus ursinus	139
Wickerhamomyces ciferrii	15901152	15.9012	6702	421.479	K0KF94	238	Wickerhamomyces ciferrii (strain ATCC 14091 / BCRC 22168 / CBS 111 / JCM 3599 / NBRC 0793 / NRRL Y-1031 F-60-10)	43
Xenopus laevis	2742451793	2742.45	44456	16.2103	Q5I004	296	Xenopus laevis	116
Xenopus laevis	2742451793	2742.45	44456	16.2103	P27633	297	Xenopus laevis	108
Xenopus tropicalis	1451283599	1451.28	28858	19.8845	Q28GG8	297	Xenopus tropicalis	118
Xenopus tropicalis	1451283599	1451.28	28858	19.8845	B7ZUB8	297	Xenopus tropicalis	118
Xenopus tropicalis	1451283599	1451.28	28858	19.8845	A0A6I8SGD9	298	Xenopus tropicalis	118
Xiphophorus couchianus	688524871	688.525	28980	42.09	A0A3B5LVT8	304	Xiphophorus couchianus	125
Xiphophorus maculatus	704304519	704.305	27255	38.6977	M4AKH3	304	Xiphophorus maculatus	125
Zalophus californianus	2409668595	2409.67	32543	13.5052	A0A6J2DTH3	318	Zalophus californianus	139
Zygosaccharomyces parabailii	20834458	20.8345	10633	510.356	A0A1S7HGW7	238	Zygosaccharomyces parabailii	50
Zygosaccharomyces rouxii	9764635	9.76464	5323	545.13	A0A1Q3AJS7	239	Zygosaccharomyces rouxii	50
Zygosaccharomyces rouxii	9764635	9.76464	5323	545.13	C5E0Q7	239	Zygosaccharomyces rouxii (strain ATCC 2623 / CBS 732 / NBRC 1130 / NCYC 568 / NRRL Y-229)	45
Zygotorulaspora mrakii	10412516	10.4125	5246	503.817	A0A7H9AZH0	237	Zygotorulaspora mrakii	37
