## Supplementary Table 3 for "Molecular determinants underlying functional divergence of TBP homologs"

### Sheet: coding_gene_density
taxon	assembly_length	genome_Mb	num_protein_coding_genes	gene_per_Mb	protein name	protein length	OS name	IUPRED_SCORE_count
Torulaspora globosa	9281121	9.28112	4941	532.371	A0A7G3ZGQ3	239	Torulaspora globosa	41
Torulaspora delbrueckii	9220678	9.22068	4978	539.874	G8ZPJ8	235	Torulaspora delbrueckii (strain ATCC 10662 / CBS 1146 / NBRC 0425 / NCYC 2629 / NRRL Y-866)	45
Zygosaccharomyces rouxii	9764635	9.76464	4991	511.13	A0A1Q3AJS7	239	Zygosaccharomyces rouxii	50
Zygosaccharomyces rouxii	9764635	9.76464	4991	511.13	C5E0Q7	239	Zygosaccharomyces rouxii (strain ATCC 2623 / CBS 732 / NBRC 1130 / NCYC 568 / NRRL Y-229)	45
Saccharomycodes ludwigii	12500424	12.5004	5038	403.026	A0A376B8J2	268	Saccharomycodes ludwigii	85
Zygotorulaspora mrakii	10412516	10.4125	5038	483.841	A0A7H9AZH0	237	Zygotorulaspora mrakii	37
Kluyveromyces lactis	10689156	10.6892	5084	475.622	A0A5P2UDG8	233	Kluyveromyces lactis	46
Candida glabrata	12726212	12.7262	5258	413.163	A0A0W0DMR9	233	Candida glabrata	50
Kazachstania barnettii	12616033	12.616	5267	417.485	A0A8H2VHQ5	258	Kazachstania barnettii	78
Candida auris	12249773	12.2498	5342	436.09	A0A2H1A1Q9	238	Candida auris	38
Saccharomyces eubayanus	11670174	11.6702	5379	460.919	A0A0L8RLS5	240	Saccharomyces eubayanus	45
Clavispora lusitaniae	12128633	12.1286	5501	453.555	A0A202GBC3	237	Clavispora lusitaniae	27
Saccharomyces paradoxus	12021328	12.0213	5538	460.681	A0A8B8UQL6	240	Saccharomyces paradoxus	47
Naumovozyma castellii	11219539	11.2195	5597	498.862	G0V654	252	Naumovozyma castellii (strain ATCC 76901 / BCRC 22586 / CBS 4309 / NBRC 1992 / NRRL Y-12630)	70
Lodderomyces elongisporus	16086460	16.0865	5630	349.984	A5DUM6	248	Lodderomyces elongisporus (strain ATCC 11503 / CBS 2605 / JCM 1781 / NBRC 1676 / NRRL YB-4239)	38
Candida metapsilosis	13093275	13.0933	5741	438.469	A0A8H7ZDW9	262	Candida metapsilosis	59
Diutina rugosa	13445959	13.446	5815	432.472	A0A642UWA8	247	Diutina rugosa	53
Candida parapsilosis	12998393	12.9984	5827	448.286	G8BEB4	259	Candida parapsilosis (strain CDC 317 / ATCC MYA-4646)	57
Suhomyces tanzawaensis NRRL Y-17324	13136204	13.1362	5884	447.922	A0A1E4SPA0	247	Suhomyces tanzawaensis NRRL Y-17324	51
Kuraishia capsulata CBS 1993	11371246	11.3712	5988	526.591	W6MXL7	246	Kuraishia capsulata CBS 1993	39
Hyphopichia burtonii NRRL Y-1933	12403110	12.4031	5995	483.347	A0A1E4RHX6	253	Hyphopichia burtonii NRRL Y-1933	73
Babjeviella inositovora NRRL Y-12698	15221050	15.221	6397	420.273	A0A1E3QRX5	241	Babjeviella inositovora NRRL Y-12698	48
Saprochaete ingens	21189208	21.1892	6499	306.713	A0A5E8BRS1	263	Saprochaete ingens	78
Wickerhamomyces ciferrii	15901152	15.9012	6702	421.479	K0KF94	238	Wickerhamomyces ciferrii (strain ATCC 14091 / BCRC 22168 / CBS 111 / JCM 3599 / NBRC 0793 / NRRL Y-1031 F-60-10)	43
Dufourea novaeangliae	279505983	279.506	9844	35.2193	A0A154PDU4	315	Dufourea novaeangliae	133
Vespula pensylvanica	179370016	179.37	9937	55.3994	A0A834PEH3	310	Vespula pensylvanica	133
Vespula vulgaris	188185082	188.185	9997	53.1232	A0A834KWU4	310	Vespula vulgaris	132
Habropoda laboriosa	296954667	296.955	10069	33.9075	A0A0L7R7A5	313	Habropoda laboriosa	131
Apis mellifera	225234541	225.235	10246	45.4904	A0A7M7TFK3	321	Apis mellifera	142
Atta cephalotes	317671980	317.672	10491	33.0246	A0A158NKN4	306	Atta cephalotes	129
Frieseomelitta varia	275421029	275.421	10618	38.5519	A0A5P1MU22	312	Frieseomelitta varia	136
Brugia malayi	87155713	87.1557	10917	125.259	A0A4E9F3E8	347	Brugia malayi	95
Brugia malayi	87155713	87.1557	10917	125.259	A0A1P6C5Y1	365	Brugia malayi	94
Acromyrmex echinatior	295944863	295.945	11219	37.9091	F4WWH0	305	Acromyrmex echinatior	127
Pogonomyrmex barbatus	235645958	235.646	11352	48.174	A0A6I9WDI0	308	Pogonomyrmex barbatus	130
Phlebotomus papatasi	351607531	351.608	11610	33.0198	A0A1B0DB59	310	Phlebotomus papatasi	134
Ooceraea biroi	223876465	223.876	11936	53.3151	A0A026WTY6	306	Ooceraea biroi	127
Strongyloides ratti	43150242	43.1502	12457	288.689	A0A090LBJ3	327	Strongyloides ratti	69
Leptidea sinapis	685583065	685.583	12471	18.1904	A0A5E4PV72	311	Leptidea sinapis	127
Camponotus floridanus	284009182	284.009	12519	44.0796	E2AA44	305	Camponotus floridanus	127
Harpegnathos saltator	334161684	334.162	12647	37.8469	E2BLK6	304	Harpegnathos saltator	124
Dendroctonus ponderosae	223597517	223.598	12789	57.1965	N6UQE0	266	Dendroctonus ponderosae	75
Dendroctonus ponderosae	223597517	223.598	12789	57.1965	J3JVZ2	318	Dendroctonus ponderosae	138
Bombyx mandarina	398573003	398.573	12795	32.102	A0A6J2JTA8	307	Bombyx mandarina	106
Cryptotermes secundus	1018932804	1018.93	13175	12.9302	A0A2J7R903	277	Cryptotermes secundus	29
Agrilus planipennis	353056831	353.057	13389	37.9231	A0A1W4X1I1	311	Agrilus planipennis	125
Papilio machaon	252114018	252.114	13399	53.1466	A0A194R872	310	Papilio machaon	114
Bombyx mori	461688958	461.689	13557	29.3639	O45211	307	Bombyx mori	106
Bicyclus anynana	457159770	457.16	13585	29.7161	A0A0B5KXM8	309	Bicyclus anynana	132
Galleria mellonella	471899840	471.9	13615	28.8515	A0A6J1WEC2	300	Galleria mellonella	112
Hermetia illucens	1004932590	1004.93	14004	13.9353	A0A7R8UGE5	332	Hermetia illucens	156
Pectinophora gossypiella	476494545	476.495	14110	29.6121	A0A1E1VXH2	308	Pectinophora gossypiella	125
Thrips palmi	237830083	237.83	14332	60.2615	A0A6P8Z1E5	318	Thrips palmi	143
Aptenodytes forsteri	1254347440	1254.35	14572	11.6172	A0A087QLE6	198	Aptenodytes forsteri	16
Spodoptera frugiperda	383907753	383.908	14706	38.3061	P53361	307	Spodoptera frugiperda	118
Spodoptera frugiperda	383907753	383.908	14706	38.3061	A0A2H1VE61	307	Spodoptera frugiperda	118
Nestor notabilis	1053559886	1053.56	14753	14.003	A0A091T2U2	196	Nestor notabilis	1
Solenopsis invicta	378101515	378.102	14818	39.1905	E9IBP8	306	Solenopsis invicta	128
Loa loa	91365832	91.3658	14903	163.113	A0A1I7VM66	369	Loa loa	146
Sitophilus oryzae	770550206	770.55	15057	19.5406	A0A6J2YV17	314	Sitophilus oryzae	127
Sitophilus oryzae	770550206	770.55	15057	19.5406	A0A6J2YSN5	315	Sitophilus oryzae	129
Trichoplusia ni	368211209	368.211	15103	41.0172	A0A7E5VXG6	307	Trichoplusia ni	121
Tigriopus californicus	191142546	191.143	15364	80.3798	A0A553P4E0	188	Tigriopus californicus	4
Artemia franciscana	1270721945	1270.72	15504	12.2009	O17488	275	Artemia franciscana	95
Mesitornis unicolor	1087290853	1087.29	15560	14.3108	A0A091RMY0	197	Mesitornis unicolor	15
Temnothorax curvispinosus	303539295	303.539	15669	51.621	A0A6J1PFM8	305	Temnothorax curvispinosus	126
Tinamus guttatus	1047056493	1047.06	15735	15.0278	A0A099YYZ1	198	Tinamus guttatus	15
Trichinella spiralis	63525422	63.5254	16393	258.054	E5SPU1	260	Trichinella spiralis	66
Frankliniella occidentalis	405722110	405.722	16533	40.7496	A0A6J1RZQ9	305	Frankliniella occidentalis	129
Callorhinchus milii	991519186	991.519	17469	17.6184	A0A4W3GFB2	295	Callorhinchus milii	90
Anas platyrhynchos	1261969826	1261.97	17801	14.1057	R0JUH0	286	Anas platyrhynchos	107
Anas platyrhynchos	1261969826	1261.97	17801	14.1057	A0A8B9QUQ8	292	Anas platyrhynchos	113
Acyrthosiphon pisum	533632392	533.632	17820	33.3938	J9JN27	298	Acyrthosiphon pisum	121
Lipotes vexillifer	2419479385	2419.48	17937	7.41358	A0A340WEI7	309	Lipotes vexillifer	132
Neophocaena asiaeorientalis asiaeorientalis	2284609912	2284.61	18245	7.98605	A0A341BD94	317	Neophocaena asiaeorientalis asiaeorientalis	138
Ornithorhynchus anatinus	1859264908	1859.26	18254	9.81786	F6U214	308	Ornithorhynchus anatinus	129
Delphinapterus leucas	2362758273	2362.76	18478	7.82052	A0A2Y9MJD8	319	Delphinapterus leucas	140
Rhipicephalus microplus	2529915399	2529.92	18598	7.35123	A0A6M2D092	255	Rhipicephalus microplus	66
Myotis davidii	2059799708	2059.8	18862	9.1572	L5MDZ4	316	Myotis davidii	137
Hipposideros armiger	2236309530	2236.31	18921	8.46081	A0A8B7SS03	320	Hipposideros armiger	136
Rousettus aegyptiacus	1893602072	1893.6	19098	10.0855	A0A7J8KHZ5	316	Rousettus aegyptiacus	137
Trichechus manatus latirostris	3103791524	3103.79	19103	6.15473	A0A2Y9D6R2	320	Trichechus manatus latirostris	143
Tursiops truncatus	2378505825	2378.51	19260	8.09752	A0A6J3PRE8	319	Tursiops truncatus	140
Pipistrellus kuhlii	1775688541	1775.69	19365	10.9056	A0A7J7RD89	307	Pipistrellus kuhlii	128
Pipistrellus kuhlii	1775688541	1775.69	19365	10.9056	A0A7J7RD33	321	Pipistrellus kuhlii	142
Molossus molossus	2315568481	2315.57	19380	8.36944	A0A7J8GTQ6	304	Molossus molossus	125
Molossus molossus	2315568481	2315.57	19380	8.36944	A0A7J8GTK6	318	Molossus molossus	139
Odobenus rosmarus divergens	2400133628	2400.13	19399	8.08247	A0A2U3ZU18	318	Odobenus rosmarus divergens	139
Vicugna pacos	2572244716	2572.24	19502	7.5817	A0A6J0AVA7	317	Vicugna pacos	138
Diabrotica virgifera virgifera	2533404242	2533.4	19530	7.70899	A0A6P7FA26	316	Diabrotica virgifera virgifera	125
Chrysochloris asiatica	4210093806	4210.09	19637	4.66427	A0A6I9KLX7	301	Chrysochloris asiatica	122
Balaenoptera musculus	2374852541	2374.85	19686	8.28936	A0A8B8YZ06	319	Balaenoptera musculus	140
Notechis scutatus	1665525958	1665.53	19770	11.8701	A0A6J1U9X6	301	Notechis scutatus	120
Phyllostomus discolor	2108832841	2108.83	19772	9.3758	A0A833YFY5	288	Phyllostomus discolor	109
Phyllostomus discolor	2108832841	2108.83	19772	9.3758	A0A833YGP6	305	Phyllostomus discolor	128
Dipodomys ordii	2236368823	2236.37	19786	8.84738	A0A1S3GT66	318	Dipodomys ordii	139
Phascolarctos cinereus	3192565135	3192.57	19947	6.24795	A0A6P5J048	308	Phascolarctos cinereus	129
Myotis lucifugus	2034575300	2034.58	19981	9.82072	G1PQC9	318	Myotis lucifugus	139
Caenorhabditis elegans	100272607	100.273	19983	199.287	P32085	340	Caenorhabditis elegans	118
Sarcophilus harrisii	3086657325	3086.66	19985	6.47464	A0A7N4PX42	300	Sarcophilus harrisii	121
Sarcophilus harrisii	3086657325	3086.66	19985	6.47464	G3WT83	308	Sarcophilus harrisii	129
Carlito syrichta	3453847770	3453.85	20028	5.79875	A0A1U7U0A2	318	Carlito syrichta	139
Camelus dromedarius	2306603094	2306.6	20100	8.71411	A0A5N4DWB6	318	Camelus dromedarius	139
Myotis myotis	2002780556	2002.78	20154	10.063	A0A7J7WYE6	322	Myotis myotis	143
Pantherophis guttatus	1708105946	1708.11	20160	11.8025	A0A6P9DCZ9	325	Pantherophis guttatus	131
Bos mutus	2626900860	2626.9	20164	7.67597	L8HST9	312	Bos mutus	133
Bos mutus	2626900860	2626.9	20164	7.67597	A0A6B0S4V8	316	Bos mutus	137
Mandrillus leucophaeus	3061992840	3061.99	20208	6.59962	A0A2K5XKB2	319	Mandrillus leucophaeus	142
Fukomys damarensis	2334358650	2334.36	20227	8.66491	A0A091DLE9	321	Fukomys damarensis	142
Camelus ferus	2087077296	2087.08	20243	9.69921	A0A8B6YNR1	317	Camelus ferus	138
Neovison vison	2681198719	2681.2	20422	7.61674	A0A8C7A7C0	320	Neovison vison	141
Nomascus leucogenys	2843966406	2843.97	20510	7.21176	A0A2I3HI05	319	Nomascus leucogenys	142
Chinchilla lanigera	2390852391	2390.85	20535	8.58899	A0A8C2VEY8	319	Chinchilla lanigera	140
Felis catus	2425730029	2425.73	20548	8.47085	A0A0U1VMQ6	321	Felis catus	142
Cercocebus atys	2848246356	2848.25	20555	7.21672	A0A2K5N137	319	Cercocebus atys	142
Homo sapiens	3099441038	3099.44	20596	6.64507	Q32MN6	288	Homo sapiens	108
Homo sapiens	3099441038	3099.44	20596	6.64507	B4DPC1	316	Homo sapiens	137
Theropithecus gelada	2889614139	2889.61	20609	7.13209	A0A8D2GH21	321	Theropithecus gelada	136
Octodon degus	2995872505	2995.87	20617	6.8818	A0A6P3FF94	316	Octodon degus	137
Bison bison bison	2828015366	2828.02	20642	7.29911	A0A6P3HW61	318	Bison bison bison	139
Photinus pyralis	471511253	471.511	20648	43.7911	A0A1Y1KDP7	201	Photinus pyralis	23
Capra hircus	2922600443	2922.6	20663	7.07007	A0A452DVV8	319	Capra hircus	142
Lepisosteus oculatus	1200589847	1200.59	20731	17.2673	W5NEJ8	287	Lepisosteus oculatus	105
Mustela putorius furo	2577090966	2577.09	20796	8.06956	G9KSN1	315	Mustela putorius furo	137
Bos indicus x Bos taurus	2680953056	2680.95	20842	7.7741	A0A4W2EP80	318	Bos indicus x Bos taurus	139
Sus scrofa	2501895775	2501.9	20851	8.33408	A0A8D1DPU2	260	Sus scrofa	50
Sus scrofa	2501895775	2501.9	20851	8.33408	A0A8D0XXY8	293	Sus scrofa	114
Sus scrofa	2501895775	2501.9	20851	8.33408	A0A8D1SBU0	308	Sus scrofa	129
Sus scrofa	2501895775	2501.9	20851	8.33408	A0A8D1CGS9	315	Sus scrofa	136
Microcaecilia unicolor	4685923413	4685.92	20868	4.45334	A0A6P7XH94	298	Microcaecilia unicolor	119
Ailuropoda melanoleuca	2440260518	2440.26	20913	8.56999	D2HRT3	308	Ailuropoda melanoleuca	129
Jaculus jaculus	2863848715	2863.85	20931	7.3087	A0A8C5K5K2	315	Jaculus jaculus	137
Mus caroli	2552816249	2552.82	21003	8.22738	A0A6P5NRK1	318	Mus caroli	139
Marmota marmota marmota	2506852125	2506.85	21093	8.41414	A0A8C5Z5F4	321	Marmota marmota marmota	142
Zalophus californianus	2409668595	2409.67	21398	8.88006	A0A6J2DTH3	318	Zalophus californianus	139
Diceros bicornis minor	3005519209	3005.52	21421	7.12722	A0A7J7EGZ6	305	Diceros bicornis minor	127
Muntiacus reevesi	2656168540	2656.17	21423	8.06538	A0A5N3VYD2	302	Muntiacus reevesi	124
Ovis aries	2654047367	2654.05	21439	8.07785	W5P509	315	Ovis aries	136
Macaca nemestrina	3116288670	3116.29	21490	6.89602	A0A2K6BI32	316	Macaca nemestrina	137
Cavia porcellus	3145520116	3145.52	21545	6.84942	A0A286Y1K6	321	Cavia porcellus	142
Mesocricetus auratus	2457062007	2457.06	21624	8.80075	P53360	318	Mesocricetus auratus	139
Callorhinus ursinus	2443852073	2443.85	21632	8.8516	A0A3Q7NLV5	318	Callorhinus ursinus	139
Bos taurus	2770669782	2770.67	21845	7.88438	Q2HJ52	319	Bos taurus	140
Aotus nancymaae	3097886253	3097.89	21890	7.06611	A0A2K5F030	320	Aotus nancymaae	141
Periophthalmus magnuspinnatus	752605561	752.606	21902	29.1016	A0A3B3ZAR1	289	Periophthalmus magnuspinnatus	50
Vombatus ursinus	3486580222	3486.58	21909	6.28381	A0A4X2LNK6	316	Vombatus ursinus	139
Caenorhabditis briggsae	108384165	108.384	21934	202.373	A8X861	337	Caenorhabditis briggsae	114
Marmota monax	2638774606	2638.77	21964	8.32356	A0A834UVC5	320	Marmota monax	141
Monodelphis domestica	3586166573	3586.17	21974	6.12743	F7CFV3	308	Monodelphis domestica	129
Erpetoichthys calabaricus	3613534470	3613.53	22078	6.10981	A0A8C4RQI2	300	Erpetoichthys calabaricus	110
Peromyscus maniculatus bairdii	2512423440	2512.42	22089	8.79191	A0A8C8TLH2	317	Peromyscus maniculatus bairdii	138
Xenopus tropicalis	1451283599	1451.28	22130	15.2486	Q28GG8	297	Xenopus tropicalis	118
Xenopus tropicalis	1451283599	1451.28	22130	15.2486	B7ZUB8	297	Xenopus tropicalis	118
Xenopus tropicalis	1451283599	1451.28	22130	15.2486	A0A6I8SGD9	298	Xenopus tropicalis	118
Pongo abelii	3259853530	3259.85	22266	6.83037	A0A2J8SA17	288	Pongo abelii	108
Pongo abelii	3259853530	3259.85	22266	6.83037	A0A2J8SA31	308	Pongo abelii	129
Loxodonta africana	3540876381	3540.88	22405	6.32753	G3SXE3	314	Loxodonta africana	135
Gorilla gorilla gorilla	3545834224	3545.83	22676	6.39511	A0A2I2YCI2	319	Gorilla gorilla gorilla	142
Pan troglodytes	3177739762	3177.74	22733	7.15383	A0A2J8IL88	288	Pan troglodytes	108
Pan troglodytes	3177739762	3177.74	22733	7.15383	A0A2J8IL81	313	Pan troglodytes	136
Xiphophorus couchianus	688524871	688.525	22784	33.091	A0A3B5LVT8	304	Xiphophorus couchianus	125
Poecilia reticulata	731605743	731.606	22844	31.2245	A0A3P9NZC2	301	Poecilia reticulata	122
Pan paniscus	3244888708	3244.89	22953	7.07359	A0A2R9AGK8	319	Pan paniscus	142
Cricetulus griseus	2366634374	2366.63	22956	9.69985	A0A3L7I6V8	315	Cricetulus griseus	136
Cricetulus griseus	2366634374	2366.63	22956	9.69985	G3HNU0	315	Cricetulus griseus	136
Xiphophorus maculatus	704304519	704.305	23238	32.9943	M4AKH3	304	Xiphophorus maculatus	125
Rattus norvegicus	2849581192	2849.58	23254	8.1605	Q66HB1	318	Rattus norvegicus	139
Cyprinodon variegatus	1035167975	1035.17	23277	22.4862	A0A3Q2CSS3	303	Cyprinodon variegatus	121
Myripristis murdjan	835254674	835.255	23452	28.0777	A0A667ZY36	303	Myripristis murdjan	98
Myripristis murdjan	835254674	835.255	23452	28.0777	A0A668AR58	305	Myripristis murdjan	126
Denticeps clupeoides	567401054	567.401	23488	41.3958	A0A8C4A934	287	Denticeps clupeoides	106
Scleropages formosus	784546363	784.546	23537	30.0008	A0A8C9WG48	277	Scleropages formosus	98
Scleropages formosus	784546363	784.546	23537	30.0008	A0A8C9TEX8	293	Scleropages formosus	115
Anabas testudineus	555641398	555.641	23850	42.9234	A0A3Q1JBR5	315	Anabas testudineus	136
Anabas testudineus	555641398	555.641	23850	42.9234	A0A7N6BXY3	318	Anabas testudineus	13
Folsomia candida	221702752	221.703	24363	109.89	A0A226ENQ3	301	Folsomia candida	87
Poecilia mexicana	801711499	801.711	25202	31.4352	A0A3B3X556	301	Poecilia mexicana	124
Poecilia formosa	748923461	748.923	25355	33.8553	A0A087Y9X7	315	Poecilia formosa	95
Haplochromis burtoni	854572272	854.572	25386	29.7061	A0A3Q2X0W4	307	Haplochromis burtoni	130
Maylandia zebra	957468680	957.469	26006	27.1612	A0A3P9BY75	307	Maylandia zebra	130
Caenorhabditis remanei	130466896	130.467	26189	200.733	A0A261A1N3	309	Caenorhabditis remanei	92
Caenorhabditis remanei	130466896	130.467	26189	200.733	E3N6Q2	338	Caenorhabditis remanei	119
Mus musculus	2728206152	2728.21	26325	9.6492	P29037	316	Mus musculus	137
Ixodes scapularis	2226883318	2226.88	26700	11.9899	A0A4D5SAB7	215	Ixodes scapularis	21
Fundulus heteroclitus	1203489213	1203.49	26921	22.3691	A0A3Q2QIV5	308	Fundulus heteroclitus	129
Oreochromis aureus	1005558595	1005.56	27720	27.5668	A0A668U1E8	307	Oreochromis aureus	128
Oreochromis niloticus	1005664923	1005.66	29702	29.5347	I3KK68	296	Oreochromis niloticus	117
Oreochromis niloticus	1005664923	1005.66	29702	29.5347	A0A669DT63	300	Oreochromis niloticus	117
Oreochromis niloticus	1005664923	1005.66	29702	29.5347	A0A669F7U6	307	Oreochromis niloticus	128
Xenopus laevis	2742451793	2742.45	35036	12.7754	Q5I004	296	Xenopus laevis	116
Xenopus laevis	2742451793	2742.45	35036	12.7754	P27633	297	Xenopus laevis	108
Oncorhynchus tshawytscha	2294842546	2294.84	39549	17.2339	A0A8C8GLV3	285	Oncorhynchus tshawytscha	106
Oncorhynchus tshawytscha	2294842546	2294.84	39549	17.2339	A0A8C8CCY4	298	Oncorhynchus tshawytscha	118
Oncorhynchus tshawytscha	2294842546	2294.84	39549	17.2339	A0A8C8C8F0	300	Oncorhynchus tshawytscha	119
Oncorhynchus kisutch	2375894934	2375.89	41344	17.4014	A0A8C7L7J7	285	Oncorhynchus kisutch	106
Oncorhynchus mykiss	2341671972	2341.67	42080	17.9701	A0A8C7U4M1	285	Oncorhynchus mykiss	105
Oncorhynchus mykiss	2341671972	2341.67	42080	17.9701	A0A8C7SR80	287	Oncorhynchus mykiss	108
Oncorhynchus mykiss	2341671972	2341.67	42080	17.9701	A0A060W904	299	Oncorhynchus mykiss	119
Oncorhynchus mykiss	2341671972	2341.67	42080	17.9701	A0A8C7TT64	300	Oncorhynchus mykiss	120
Oncorhynchus mykiss	2341671972	2341.67	42080	17.9701	A0A8C7U124	301	Oncorhynchus mykiss	120
Salmo trutta	2371863509	2371.86	42405	17.8783	A0A673YC17	285	Salmo trutta	105
Salmo trutta	2371863509	2371.86	42405	17.8783	A0A674D1K4	286	Salmo trutta	107
Salmo trutta	2371863509	2371.86	42405	17.8783	A0A673YC07	299	Salmo trutta	119
Salmo trutta	2371863509	2371.86	42405	17.8783	A0A674D0Y8	301	Salmo trutta	122
Salmo trutta	2371863509	2371.86	42405	17.8783	A0A673YBV9	303	Salmo trutta	122
Salmo salar	2756584103	2756.58	43157	15.656	C0HA61	299	Salmo salar	120
Sinocyclocheilus rhinocerous	1655769822	1655.77	44364	26.7936	A0A673FF21	288	Sinocyclocheilus rhinocerous	109
Sinocyclocheilus grahami	1750271176	1750.27	46084	26.3296	A0A672STM3	288	Sinocyclocheilus grahami	107
			109 genes with gene density
